# Peptide-based epitope design on non-structural proteins of SARS-CoV-2

**DOI:** 10.1101/2021.12.27.474315

**Authors:** R S Swathika, S Vimal, E Bhagyashree, Elakkiya Elumalai, Krishna Kant Gupta

## Abstract

The SARS-CoV-2 virus has caused the severe pandemic, COVID19 and since then its been critical to produce a potent vaccine to prevent the quick transmission and also to avoid alarming deaths. Among all type of vaccines peptide based epitope design tend to outshine with respect to low cost production and more efficacy. Therefore, we started with obtaining the necessary protein sequences from NCBI database of SARS-CoV-2 virus and filtered with respect to antigenicity, virulency, pathogenicity and non-homologous nature with human proteome using different available online tools and servers. The promising proteins was checked for containing common B and T-cell epitopes. The structure for these proteins were modeled from I-TASSER server followed by its refinement and validation. The predicted common epitopes were mapped on modeled structures of proteins by using Pepitope server. The surface exposed epitopes were docked with the most common allele DRB1*0101 using the GalaxyPepDock server. The epitopes, **ELEGIQYGRS** from Leader protein (NSP1), **YGPFVDRQTA** from 3c-like proteinase (nsp5), **DLKWARFPKS** from NSP9 and **YQDVNCTEVP** from Surface glycoprotein (spike protein) are the epitopes which has more hydrogen bonds. Hence these four epitopes could be considered as a more promising epitopes and these epitopes can be used for future studies.
