## Supplementary Table 1 for "Peptide-based epitope design on non-structural proteins of SARS-CoV-2"

### Sheet: Sheet2
Gene_ID	Locus	Protein name	Human protein Similarity	Function	Virulency	Antigenicity
43740578	YP_009724389	orf1ab polyprotein	Yes(39)	Virus pathogenesis and involved in virus replication	P	N
	YP_009725297	Leader protein(nsp1)	No	Induce host mRNA cleavage	P	0.4064
	YP_009725298	nsp2	No	Binds to PHBs 1, 2	NHF	0.4034
	YP_009725299	nsp3	Yes(30)	Release NSPs 1, 2, 3 (Papain like proteinase)	P	N
	YP_009725300	nsp4	Yes(5)	Membrane rearrangement	NHF	N
	YP_009725301	3c-like proteinase(nsp5)	No	Cleaves at 11 sites of (3C-like proteinase) NSP polyprotein	P	0.4159
	YP_009725302	nsp6	No	Generates autophagosomes	NHF	0.5813
	YP_009725303	nsp7	No	Dimerizes with NSP8	P	0.4167
	YP_009725304	nsp8	No	Stimulates NSP12	P	0.4008
	YP_009725305	nsp9	No	Binds to helicase	P	0.6476
	YP_009725306	nsp10	No	Stimulates NSP16	P	0.4039
	YP_009725307	RNA-dependent RNA polymerase(nsp12)	No	Copies viral RNA methylation (guanine)	NHF	0.4064
	YP_009725308	Helicase(nsp13)	Yes(16)	Unwinds duplex RNA	NP	N
	YP_009725309	3’ – 5 exonuclease(nsp14)	No	5′-cap RNA (3′ to 5′ exonuclease, guanine N7-methyltransferase)	NHF	0.4138
	YP_009725310	endoRNAse(nsp15)	No	Degrade RNA to (endoRNAse/endoribonuclease) evade host defense	NHF	0.5554
	YP_009725311	2’-O- ribose methyltransferase(nsp16)	No	5′-cap RNA (potential antiviral drug target) methylation (adenine)	NHF	0.38
43740578	YP_009725295	Orf1a polyprotein	Yes(30)	-----	P	N
	YP_009742608	Leader protein	No	-----	P	0.4064
	YP_009742609	nsp2	No	-----	NHF	0.4034
	YP_009742610	nsp3	Yes(30)	-----	P	N
	YP_009742611	nsp4	Yes(5)	-----	NHF	N
	YP_009742612	3c-like proteinase	No	-----	P	0.4078
	YP_009742613	nsp6	No	-----	NHF	0.5657
	YP_009742614	nsp7	No	-----	P	0.4678
	YP_009742615	nsp8	No	-----	P	0.4107
	YP_009742616	nsp9	No	-----	P	0.6226
	YP_009742617	nsp10	No	-----	P	0.4149
	YP_009725312	nsp11	Yes(99)	unknown	NHF	N
43740568	YP_009724390	Surface glycoprotein(spike protein)	No	mediates attachment of the virus to the host cell.	P	0.4661
43740569	YP_009724391	ORF3a protein	No	interacts with TRAF3 and leads to activation of caspase 1 and IL-1β maturation	NHF	0.5126
43740570	YP_009724392	Envelope protein	No	oligomerize and create an ion channel	NHF	0.514
43740571	YP_009724393	Membrane Glycoprotein	No	important role in viral assembly and likely to induce apoptosis.	NHF	0.5248
43740572	YP_009724394	ORF6 Protein	No	Important role in viral pathogenesis	NHF	0.5031
43740573	YP_009724395	ORF7 Protein	No	-----	NHF	0.6267
43740574	YP_009725318	ORFb Protein	yes(8)	-----	NHF	N
43740577	YP_009724396	ORF8 Protein	No	L84S and S62L missense mutations have been reported	NHF	0.5922
43740575	YP_009724397	Nucleocapsid phosphoprotein	Yes(1)	antagonize antiviral RNAi	NHF	N
43740576	YP_009725255	ORF10 Protein	No	unknown	NHF	0.5282
					P= Pathogenic
					NP= Non Pathogenic
					NHF= No hits found
