## Supplementary Table 2 for "Peptide-based epitope design on non-structural proteins of SARS-CoV-2"

### Sheet: Sheet1
	Protein_id	B cell	MHC 1	MHC 2	IC50(Nm)	Antigenecity
1	YP_009725297	ESPIRATRYSYNDRME	N	N
		DELGTDPYEDFQENWN	DELGTDPYED	DELGTDPYED	59.43
		PRTEINSEVEREACTE	N	N
		MECRNAVIRSMESLVP	N	N
		LPQLEQPYVFIKRSDA	LPQLEQPYVF	LPQLEQPYVF	45.39
		HSSGVTRELMRELNGG	HSSGVTRELM	HSSGVTRELM	58.61
		VIRSMESLVPGFNEKT	N	N	36.48
		GRSGETLGVLVPHVGE	GRSGETLGVL	GRSGETLGVL	36.48	yes	0.807
		PHVGEIPVAYRKVLLR	PHVGEIPVAY	PHVGEIPVAY	37.15	yes	0.6401
		KGAGGHSYGADLKSFD	KGAGGHSYGA	KGAGGHSYGA
		EREACTERESPIRATR	N	N
		ARTAPHGHVMVELVAE	ARTAPHGHVM	ARTAPHGHVM	80.91
		SEARQHLKDGTCGLVE	SEARQHLKDG	SEARQHLKDG	68.39	yes
		GADLKSFDLGDELGTD	GADLKSFDLG	GADLKSFDLG	20.09	yes	1.9426
		DFQENWNTKHSSGVTR	DFQENWNTKH	DFQENWNTKH	45.71	yes	0.7961
		ELEGIQYGRSGETLGV	ELEGIQYGRS	ELEGIQYGRS	49.2	yes	0.9433
		YVFIKRSDARTAPHGH	YVFIKRSDAR	YVFIKRSDAR	4.53
		DVLVRGFGDSVEEVLS	DVLVRGFGDS	DVLVRGFGDS
		YPLEADERPRTEINSE	N	N
		RYSYNDRMECRNAVIR	N	N
		LVEVEKGVLPQLEQPY	LVEVEKGVLP	LVEVEKGVLP	54.49	yes	0.7907
		LSLPVLQVRDVLVRGF	LSLPVLQVRD	LSLPVLQVRD	7.6	yes	1.5215
		LVPGFNEKTHVQLSLP	LVPGFNEKTH	LVPGFNEKTH
		PVAYRKVLLRKNGNKG	PVAYRKVLLR	PVAYRKVLLR	38.11
2	YP_009725301	AAVINGDRWFLNRFTT
		QVTCGTTTLNGLWLDD	QVTCGTTTLN	QVTCGTTTLNGLWLD
		AGTDLEGNFYGPFVDR	AGTDLEGNFY	AGTDLEGNFYGPFVD	43.55	N
		SPSGVYQCAMRPNFTI	SPSGVYQCAM	SPSGVYQCAMRPNFT	59.7	N
		FVRIQPGQTFSVLACY	FVRIQPGQTF	FVRIQPGQTFSVLAC	51.29	N
		ALLEDEFTPFDVVRQC	ALLEDEFTPF	ALLEDEFTPFDVVRQ	18.97	Yes	0.6478
		RHVICTSEDMLNPNYE	RHVICTSEDM	RHVICTSEDM	28.71	N
		AAGTDTTITVNVLAWL	AAGTDTTITV	AAGTDTTITV
		AQTGIAVLDMCASLKE	AQTGIAVLDM	AQTGIAVLDM	20.04	Yes	1.2185
		NGMNGRTILGSALLED	NGMNGRT	NGMNGRT
		YMHHMELPTGVHAGTD	YMHHMELPTG	YMHHMELPTG	9.02	N
		CGSVGFNIDYDCVSFC	CGSVGFNIDY	CGSVGFNIDY
		IGHSMQNCVLKLKVDT	IGHSMQNCVL	IGHSMQNCVL	16.79	N
		MKYNYEPLTQDHVDIL	MKYNYEPLTQ	MKYNYEPLTQ
		YGPFVDRQTAQAAGTD	YGPFVDRQTA	YGPFVDRQTA	97.27	Yes	1.0165
		AGNVQLRVIGHSMQNC
		TANPKTPKYKFVRIQP	TANPKTPKYK	TANPKTPKYK	12.68	N
		VLACYNGSPSGVYQCA	VLACYNGSPS	VLACYNGSPS	82.99	Yes	0.5858
		SGKVEGCMVQVTCGTT	SGKVEGCMVQ	SGKVEGCMVQ
		HVDILGPLSAQTGIAV	HVDILGPLSA	HVDILGPLSA	22.39	N
		LDDVVYCPRHVICTSE	LDDVVYCPRH	LDDVVYCPRH	55.21	Yes	0.6839
		GFRKMAFPSGKVEGCM	GFRKMAFPSG	GFRKMAFPSG	14.89	Yes	0.4579
		NFTIKGSFLNGSCGSV	NFTIKGSF	NFTIKGSF
		CVLKLKVDTANPKTPK	CVLKLKVDTA	CVLKLKVDTA	90.57	N
		ASLKELLQNGMNGRTI	ASLKELLQNG	ASLKELLQNG	8.83	N
		DCVSFCYMHHMELPTG	DCVSFCYMHH	DCVSFCYMHH	50.35	Yes	1.2117
		SFLNGSCGSVGFNIDY
		NRFTTTLNDFNLVAMK	NRFTTTLNDF	NRFTTTLNDF	0.75	N
		SEDMLNPNYEDLLIRK	SEDMLNPNYE	SEDMLNPNYE	17.7	Yes	0.7914
		EDLLIRKSNHNFLVQA	EDLLIRKSNH	EDLLIRKSNH	38.99	Yes	0.5697
3	YP_009725304	MVVIPDYNTYKNTCDG	MVVIPDYNTY	MVVIPDYNTY	80.54
		ESPIRATRYSYNDRME
		TQMYKQARSEDKRAKV	TQMYKQARSE	TQMYKQARSE	11.53
		LWEIQQVVDADSKIVQ	LWEIQQVVDA	LWEIQQVVDA	47.86	Yes
		LFTMLRKLDNDALNNI	LFTMLRKLDN	LFTMLRKLDN	10.3
		LSEISMDNSPNLAWPL	LSEISMDNSP	LSEISMDNSP	21.04	Yes
		NNIINNARDGCVPLNI	NNIINNARDG	NNIINNARDG	16.98
		KSLNVAKSEFDRDAAM	KSLNVAKSEF	KSLNVAKSEF	25.94	Yes
		SPSEVEREACTERESP
		SAMQTMLFTMLRKLDN	SAMQTMLFTM	SAMQTMLFTM	29.17
		NAVIRSAIASEFSSLP
		AVANGDSEVVLKKLKK	AVANGDSEVV	AVANGDSEVV
		ATAQEAYEQAVANGDS	ATAQEAYEQA	ATAQEAYEQA
		KLEKMADQAMTQMYKQ	KLEKMADQAM	KLEKMADQAM	10.94
		TCDGTTFTYASALWEI	TCDGTTFTYA	TCDGTTFTYA	24.95
		WPLIVTALRANSAVKL	WPLIVTALRA	WPLIVTALRA	0.49	Yes
		ASEFSSLPSYAAFATA	ASEFSSLPSY	ASEFSSLPSY	33.19	Yes
		RYSYNDRMECRNAVIR
		RSEDKRAKVTSAMQTM	RSEDKRAKVT	RSEDKRAKVT	8.24
		DRDAAMQRKLEKMADQ	DRDAAMQRKL	DRDAAMQRKL	35.81	Yes
		VVDADSKIVQLSEISM	VVDADSKIVQ	VVDADSKIVQ
		ARDGCVPLNIIPLTTA	ARDGCVPLNI	ARDGCVPLNI	97.27	Yes	1.2474
		PLNIIPLTTAAKLMVV	PLNIIPLTTA	PLNIIPLTTA
4	YP_009725305	KGPKVKYLYFIKGLNN	KGPKVKYLYF	KGPKVKYLYF
		TGTIYTELEPPCRFVT	TGTIYTELEP	TGTIYTELEP	87.5	yes
		AGTTQTACTDDNALAY	AGTTQTACTD	AGTTQTACTD	37.76	yes
		MECRNAVIRSNNELSP	N	N
		ESPIRATRYSYNDRME	N	N
		FPKSDGTGTIYTELEP	FPKSDGTGTI	FPKSDGTGTI
		CRFVTDTPKGPKVKYL	CRFVTDTPKG	CRFVTDTPKG	38.28
		SPSEVEREACTERESP	N	N
		RYSYNDRMECRNAVIR	N	N
		DLKWARFPKSDGTGTI	DLKWARFPKS	DLKWARFPKS	15.6	yes	0.9796
		VIRSNNELSPVALRQM	N	N
		ACTDDNALAYYNTTKG	ACTDDNALAY	ACTDDNALAY	1.55
		LAYYNTTKGGRFVLAL	LAYYNTTKGG	LAYYNTTKGG
		KGLNNLNRGMVLGSLA	KGLNNLNRGM	KGLNNLNRGM	46.88	yes
		GGRFVLALLSDLQDLK	GGRFVLALLS	GGRFVLALLS	2.55
5	YP_009725306	RCHIDHPNPKGFCDLK	RCHIDHPNPK	RCHIDHPNPK	54.7
		CGMWKGYGCSCDQLRE	CGMWKGYGCS	CGMWKGYGCS
		TTCANDPVGFTLKNTV	TTCANDPVGF	TTCANDPVGF
		GTGQAITVTPEANMDQ	GTGQAITVTP	GTGQAITVTP
		ASCCLYCRCHIDHPNP	ASCCLYCRCH	ASCCLYCRCH	79.43
		TPEANMDQESFGGASC	TPEANMDQES	TPEANMDQES
		KMLCTHTGTGQAITVT	KMLCTHTGTG	KMLCTHTGTG
		AFAVDAAKAYKDYLAS	AFAVDAAKAY	AFAVDAAKAY	0.85
		LASGGQPITNCVKMLC	LASGGQPITN	LASGGQPITN
		PNPKGFCDLKGKYVQI	PNPKGFCDLK	PNPKGFCDLK
		ATEVPANSTVLSFCAF	ATEVPANSTV	ATEVPANSTV	37.24
		NSTVLSFCAFAVDAAK	NSTVLSFCAF	NSTVLSFCAF	4.59
6	YP_009742608	DELGTDPYEDFQENWN	DELGTDPYED	DELGTDPYED	59.43
		LPQLEQPYVFIKRSDA	LPQLEQPYVF	LPQLEQPYVF	45.39
		HSSGVTRELMRELNGG	HSSGVTRELM	HSSGVTRELM	58.61
		GRSGETLGVLVPHVGE	GRSGETLGVL	GRSGETLGVL	36.48
		PHVGEIPVAYRKVLLR	PHVGEIPVAY	PHVGEIPVAY	37.15
		KGAGGHSYGADLKSFD	KGAGGHSYGA	KGAGGHSYGA
		ARTAPHGHVMVELVAE	ARTAPHGHVM	ARTAPHGHVM	80.91
		SEARQHLKDGTCGLVE	SEARQHLKDG	SEARQHLKDG	68.39
		GADLKSFDLGDELGTD
		ELEGIQYGRSGETLGV	ELEGIQYGRS	ELEGIQYGRS	49.2
		YVFIKRSDARTAPHGH
		DFQENWNTKHSSGVTR	DFQENWNTKH	DFQENWNTKH	45.71
		DVLVRGFGDSVEEVLS	DVLVRGFGDS	DVLVRGFGDS
		LVEVEKGVLPQLEQPY	LVEVEKGVLP	LVEVEKGVLP	54.95
		LSLPVLQVRDVLVRGF	LSLPVLQVRD	LSLPVLQVRD	7.6
		LVPGFNEKTHVQLSLP	LVPGFNEKTH	LVPGFNEKTH
		PVAYRKVLLRKNGNKG	PVAYRKVLLR	PVAYRKVLLR	38.11
7	YP_009742612	AAVINGDRWFLNRFTT	AAVINGDRWF	AAVINGDRWF
		ESPIRATRYSYNDRME	QVTCGTTTLN	QVTCGTTTLN
		AGTDLEGNFYGPFVDR	AGTDLEGNFY	AGTDLEGNFY	43.55
		PCLIKEPRTEINASES	N	N
		SPSGVYQCAMRPNFTI	SPSGVYQCAM	SPSGVYQCAM	59.7
		FVRIQPGQTFSVLACY	FVRIQPGQTF	FVRIQPGQTF	51.29
		ALLEDEFTPFDVVRQC	ALLEDEFTPF	ALLEDEFTPF	18.97
		RHVICTSEDMLNPNYE	RHVICTSEDM	RHVICTSEDM	28.71
		AAGTDTTITVNVLAWL	AAGTDTTITV	AAGTDTTITV
		AQTGIAVLDMCASLKE	AQTGIAVLDM	AQTGIAVLDM	20.04
		NGMNGRTILGSALLED	NGMNGRTILG	NGMNGRTILG
		RNAVIRSSGFRKMAFP	N	N
		YMHHMELPTGVHAGTD	YMHHMELPTG	YMHHMELPTG	9.02
		CGSVGFNIDYDCVSFC	CGSVGFNIDY	CGSVGFNIDY
		SESEVEREACTERESP	N	N
		IGHSMQNCVLKLKVDT	IGHSMQNCVL	IGHSMQNCVL	16.79
		MKYNYEPLTQDHVDIL	MKYNYEPLTQ	MKYNYEPLTQ
		YGPFVDRQTAQAAGTD	YGPFVDRQTA	YGPFVDRQTA	97.27
		AGNVQLRVIGHSMQNC	AGNVQLRVIG	AGNVQLRVIG
		VLACYNGSPSGVYQCA	VLACYNGSPS	VLACYNGSPS	82.99
		TANPKTPKYKFVRIQP	TANPKTPKYK	TANPKTPKYK	12.68
		SGKVEGCMVQVTCGTT	SGKVEGCMVQ	SGKVEGCMVQ
		PRTEINASESEVEREA	N	N
		HVDILGPLSAQTGIAV	HVDILGPLSA	HVDILGPLSA	22.39
		LDDVVYCPRHVICTSE	LDDVVYCPRH	LDDVVYCPRH	55.21
		GFRKMAFPSGKVEGCM	GFRKMAFPSG	GFRKMAFPSG	14.89
		RYSYNDRMECRNAVIR	N	N
		NFTIKGSFLNGSCGSV	NFTIKGSFLN	NFTIKGSFLN	25.59
		ASLKELLQNGMNGRTI	ASLKELLQNG	ASLKELLQNG	8.83
		DCVSFCYMHHMELPTG	DCVSFCYMHH	DCVSFCYMHH	50.35
		SFLNGSCGSVGFNIDY	SFLNGSCGSV	SFLNGSCGSV	43.45
		CVLKLKVDTANPKTPK	CVLKLKVDTA	CVLKLKVDTA	90.57
		NRFTTTLNDFNLVAMK	NRFTTTLNDF	NRFTTTLNDF	0.75
		SEDMLNPNYEDLLIRK	SEDMLNPNYE	SEDMLNPNYE	17.7
		EDLLIRKSNHNFLVQA	EDLLIRKSNH	EDLLIRKSNH	38.99
8	YP_009742615	MVVIPDYNTYKNTCDG	MVVIPDYNTY	MVVIPDYNTY	80.54
		ESPIRATRYSYNDRME	N	N
		TQMYKQARSEDKRAKV	TQMYKQARSE	TQMYKQARSE	11.53
		LWEIQQVVDADSKIVQ	LWEIQQVVDA	LWEIQQVVDA	47.86
		LSEISMDNSPNLAWPL	LSEISMDNSP	LSEISMDNSP	21.04
		NNIINNARDGCVPLNI	NNIINNARDG	NNIINNARDG	16.98
		LFTMLRKLDNDALNNI	LFTMLRKLDN	LFTMLRKLDN	10.3
		KSLNVAKSEFDRDAAM	KSLNVAKSEF	KSLNVAKSEF	25.94
		SPSEVEREACTERESP	N	N
		SAMQTMLFTMLRKLDN	SAMQTMLFTM	SAMQTMLFTM	29.17
		NAVIRSAIASEFSSLP	N	N
		AVANGDSEVVLKKLKK	AVANGDSEVV	AVANGDSEVV
		ATAQEAYEQAVANGDS	ATAQEAYEQA	ATAQEAYEQA
		KLEKMADQAMTQMYKQ	KLEKMADQAM	KLEKMADQAM	10.94
		TCDGTTFTYASALWEI	TCDGTTFTYA	TCDGTTFTYA	24.95
		WPLIVTALRANSAVKL	WPLIVTALRA	WPLIVTALRA	0.49
		ASEFSSLPSYAAFATA	ASEFSSLPSY	ASEFSSLPSY	33.19
		RYSYNDRMECRNAVIR	N	N
		RSEDKRAKVTSAMQTM	RSEDKRAKVT	RSEDKRAKVT	8.24
		DRDAAMQRKLEKMADQ	DRDAAMQRKL	DRDAAMQRKL	35.81
		VVDADSKIVQLSEISM	VVDADSKIVQ	VVDADSKIVQ
		ARDGCVPLNIIPLTTA	ARDGCVPLNI	ARDGCVPLNI	97.27
		PLNIIPLTTAAKLMVV	PLNIIPLTTA	PLNIIPLTTA
		B-cell	MHC-1	MHC-11	IC50
9	YP_009742616	KGPKVKYLYFIKGLNN	KGPKVKYLYF	KGPKVKYLYF
		TGTIYTELEPPCRFVT	TGTIYTELE	TGTIYTELE
		AGTTQTACTDDNALAY	AGTTQTACTD	AGTTQTACTD	37.76	yes
		CRFVTDTPKGPKVKYL	CRFVTDTPKG	CRFVTDTPKG	38.28
		FPKSDGTGTIYTELEP	FPKSDGTGTI	FPKSDGTGTI
		DLKWARFPKSDGTGTI	DLKWARFPKS	DLKWARFPKS	15.6	yes	0.9796
		ACTDDNALAYYNTTKG	ACTDDNALAY	ACTDDNALAY	1.55
		LAYYNTTKGGRFVLAL	LAYYNTTKGG	LAYYNTTKGG
		KGLNNLNRGMVLGSLA	KGLNNLNRGM	KGLNNLNRGM	46.88	yes
		GGRFVLALLSDLQDLK	GGRFVLALLS	GGRFVLALLS	2.55
10	YP_009742617	RCHIDHPNPKGFCDLK	RCHIDHPNPK	RCHIDHPNPK	54.7
		ESPIRATRYSYNDRME
		CGMWKGYGCSCDQLRE	CGMWKGYGCS	CGMWKGYGCS
		TTCANDPVGFTLKNTV	TTCANDPVGF	TTCANDPVGF
		GTGQAITVTPEANMDQ	GTGQAITVTP	GTGQAITVTP
		TPEANMDQESFGGASC	TPEANMDQES	TPEANMDQES
		ASCCLYCRCHIDHPNP	ASCCLYCRCH	ASCCLYCRCH	39.43	yes
		KMLCTHTGTGQAITVT	KMLCTHTGTG	KMLCTHTGTG
		AFAVDAAKAYKDYLAS	AFAVDAAKAY	AFAVDAAKAY	0.83
		SPSEVEREACTERESP
		AVIRSAGNATEVPANS
		LASGGQPITNCVKMLC	LASGGQPITN	LASGGQPITN
		RMECRNAVIRSAGNAT
		RYSYNDRMECRNAVIR
		PNPKGFCDLKGKYVQI	PNPKGFCDLK	PNPKGFCDLK
		ATEVPANSTVLSFCAF	ATEVPANSTV	ATEVPANSTV	37.24
		NSTVLSFCAFAVDAAK	NSTVLSFCAF	NSTVLSFCAF	4.59
11	YP_009724390	AGTITSGWTFGAGAAL	AGTITSGWT	AGTITSGWT
		GVSVITPGTNTSNQVA	GVSVITPGTN	GVSVITPGTN
		GWTAGAAAYYVGYLQP	GWTAGAAAYY	GWTAGAAAYY	6.81	Y
		PQIITTDNTFVSGNCD	PQIITTDNTF	PQIITTDNTF	6.14	Y
		HRSYLTPGDSSSGWTA	HRSYLTPGDS	HRSYLTPGDS	17.62	Y
		QKEIDRLNEVAKNLNE	QKEIDRLNEV	QKEIDRLNEV	7.01
		GSTPCNGVEGFNCYFP	GSTPCNGVEG	GSTPCNGVEG
		TVEKGIYQTSNFRVQP	TVEKGIYQTS	TVEKGIYQTS
		ESPIRATRYSYNDRME
		GCLIGAEHVNNSYECD	GCLIGAEHVN	GCLIGAEHVN
		LQSYGFQPTNGVGYQP	LQSYGFQPTN	LQSYGFQPTN
		CCSCGSCCKFDEDDSE	CCSCGSCCKF	CCSCGSCCKF	91.41
		TEIYQAGSTPCNGVEG	TEIYQAGSTP	TEIYQAGSTP	76.91
		TRFQTLLALHRSYLTP	TRFQTLLALH	TRFQTLLALH	2.51	Y
		YEQYIKWPWYIWLGFI	YEQYIKWPWY	YEQYIKWPWY	12.65	Y
		HGVVFLHVTYVPAQEK	HGVVFLHVTY	HGVVFLHVTY	29.24	Y
		IGKIQDSLSSTASALG	IGKIQDSLSS	IGKIQDSLSS	19.25
		FAMQMAYRFNGIGVTQ	FAMQMAYRFN	FAMQMAYRFN	1.94	Y
		PRTEINSEVEREACTE
		HVTYVPAQEKNFTTAP	HVTYVPAQEK	HVTYVPAQEK	48.31	Y
		KQIYKTPPIKDFGGFN	KQIYKTPPIK	KQIYKTPPIK	7.148
		CGPKKSTNLVKNKCVN	CGPKKSTNLV	CGPKKSTNLV
		FERDISTEIYQAGSTP	FERDISTEIY	FERDISTEIY	5.94
		YVGYLQPRTFLLKYNE	YVGYLQPRTF	YVGYLQPRTF	30.06	Y
		SWMESEFRVYSSANNC	SWMESEFRVY	SWMESEFRVY	17.18
		CCSCLKGCCSCGSCCK	CCSCLKGCCS	CCSCLKGCCS	43.45
		TKTSVDCTMYICGDST	TKTSVDCTMY	TKTSVDCTMY	27.04	Y
		EVRQIAPGQTGKIADY	EVRQIAPGQT	EVRQIAPGQT	26.3	Y
		CFTNVYADSFVIRGDE	CFTNVYADSF	CFTNVYADSF	7.24
		MSFPQSAPHGVVFLHV	MSFPQSAPHG	MSFPQSAPHG	22.28
		TMYICGDSTECSNLLL	TMYICGDSTE	TMYICGDSTE
		TPTWRVYSTGSNVFQT	TPTWRVYSTG	TPTWRVYSTG
		TGKIADYNYKLPDDFT	TGKIADYNYK	TGKIADYNYK	35.74	Y	1.755
		YFKIYSKHTPINLVRD	YFKIYSKHTP	YFKIYSKHTP	39.36	Y
		KSNIIRGWIFGTTLDS	KSNIIRGWIF	KSNIIRGWIF
		LCCMTSCCSCLKGCCS	LCCMTSCCSC	LCCMTSCCSC	17.22
		DGKAHFPREGVFVSNG	DGKAHFPREG	DGKAHFPREG	76.38
		RDLICAQKFNGLTVLP	RDLICAQKFN	RDLICAQKFN	20.36	Y
		TSNQVAVLYQDVNCTE	TSNQVAVLYQ	TSNQVAVLYQ	16.22	Y
		NENGTITDAVDCALDP	NENGTITDAV	NENGTITDAV	22.39
		ESLIDLQELGKYEQYI	ESLIDLQELG	ESLIDLQELG	42.17	Y
		VIGIVNNTVYDPLQPE	VIGIVNNTVY	VIGIVNNTVY
		SQSIIAYTMSLGAENS	SQSIIAYTMS	SQSIIAYTMS	52.6
		QFGRDIADTTDAVRDP	QFGRDIADTT	QFGRDIADTT	17.18
		FPNITNLCPFGEVFNA	FPNITNLCPF	FPNITNLCPF	9.18	Y
		VSGTNGTKRFDNPVLP	VSGTNGTKRF	VSGTNGTKRF
		FASVYAWNRKRISNCV	FASVYAWNRK	FASVYAWNRK	1.22	Y
		DFCGKGYHLMSFPQSA	DFCGKGYHLM	DFCGKGYHLM	92.04
		SQILPDPSKPSKRSFI	SQILPDPSKP	SQILPDPSKP	1.97
		YQTQTNSPRRARSVAS	YQTQTNSPRR	YQTQTNSPRR	3.07
		EILDITPCSFGGVSVI	EILDITPCSF	EILDITPCSF	8.55	Y
		VQPTESIVRFPNITNL	VQPTESIVRF	VQPTESIVRF	22.49
		AVDCALDPLSETKCTL	AVDCALDPLS	AVDCALDPLS	14.22	Y
		FKNIDGYFKIYSKHTP	FKNIDGYFKI	FKNIDGYFKI
		TNVVIKVCEFQFCNDP	TNVVIKVCEF	TNVVIKVCEF	25.41
		HSTQDLFLPFFSNVTW	HSTQDLFLPF	HSTQDLFLPF	3.9	Y
		ADAGFIKQYGDCLGDI	ADAGFIKQYG	ADAGFIKQYG
		TTRTQLPPAYTNSFTR	TTRTQLPPAY	TTRTQLPPAY	16.61	Y
		NCVADYSVLYNSASFS	NCVADYSVLY	NCVADYSVLY	32.81
		EREACTERESPIRATR
		VYSSANNCTFEYVSQP	VYSSANNCTF	VYSSANNCTF
		GTTLDSKTQSLLIVNN	GTTLDSKTQS	GTTLDSKTQS	25.21	Y
		TISVTTEILPVSMTKT	TISVTTEILP	TISVTTEILP	8.73	Y
		NNSYECDIPIGAGICA	NNSYECDIPI	NNSYECDIPI	23.93	Y
		NGVGYQPYRVVVLSFE	NGVGYQPYRV	NGVGYQPYRV	81.3	Y
		IVMVTIMLCCMTSCCS	IVMVTIMLCC	IVMVTIMLCC	4.79
		DRLITGRLQSLQTYVT	DRLITGRLQS	DRLITGRLQS	7.98
		TASALGKLQDVVNQNA	TASALGKLQD	TASALGKLQD	43.35	Y
		GDCLGDIAARDLICAQ	GDCLGDIAAR	GDCLGDIAAR	27.8	Y
		NNSIAIPTNFTISVTT	NNSIAIPTNF	NNSIAIPTNF	22.65
		YTMSLGAENSVAYSNN	YTMSLGAENS	YTMSLGAENS	19.19	Y
		FSTFKCYGVSPTKLND	FSTFKCYGVS	FSTFKCYGVS	8.43	Y
		CTLKSFTVEKGIYQTS	CTLKSFTVEK	CTLKSFTVEK		\\
		PGDSSSGWTAGAAAYY	PGDSSSGWTA	PGDSSSGWTA		\\
		DSFKEELDKYFKNHTS	DSFKEELDKY	DSFKEELDKY	3.32
		TQEVFAQVKQIYKTPP	TQEVFAQVKQ	TQEVFAQVKQ	15.03
		IGAGICASYQTQTNSP	IGAGICASYQ	IGAGICASYQ	70.96	Y
		DPLQPELDSFKEELDK	DPLQPELDSF	DPLQPELDSF	5.69
		RGVYYPDKVFRSSVLH	RGVYYPDKVF	RGVYYPDKVF
		RSFIEDLLFNKVTLAD	RSFIEDLLFN	RSFIEDLLFN	18.71
		RALTGIAVEQDKNTQE	RALTGIAVEQ	RALTGIAVEQ	14.39	Y
		SVLYNSASFSTFKCYG	SVLYNSASFS	SVLYNSASFS	23.12
		FVTQRNFYEPQIITTD	FVTQRNFYEP	FVTQRNFYEP	16.15	Y
		VLPPLLTDEMIAQYTS	VLPPLLTDEM	VLPPLLTDEM	45.29
		TGTGVLTESNKKFLPF	TGTGVLTESN	TGTGVLTESN		\\
		EGFNCYFPLQSYGFQP	EGFNCYFPLQ	EGFNCYFPLQ		\\
		CNDPFLGVYYHKNNKS	CNDPFLGVYY	CNDPFLGVYY	4.14	Y
		LGDISGINASVVNIQK	LGDISGINAS	LGDISGINAS	16.31	Y
		TQQLIRAAEIRASANL	TQQLIRAAEI	TQQLIRAAEI	11.35
		EAEVQIDRLITGRLQS	EAEVQIDRLI	EAEVQIDRLI	13.43
		TECSNLLLQYGSFCTQ	TECSNLLLQY	TECSNLLLQY	2.14
		DGVYFASTEKSNIIRG	DGVYFASTEK	DGVYFASTEK		\\
		VFVSNGTHWFVTQRNF	VFVSNGTHWF	VFVSNGTHWF	18.49
		YSTGSNVFQTRAGCLI	YSTGSNVFQT	YSTGSNVFQT	47.75
		VGGNYNYLYRLFRKSN	VGGNYNYLYR	VGGNYNYLYR
		TGCVIAWNSNNLDSKV	TGCVIAWNSN	TGCVIAWNSN	4.61
		YKLPDDFTGCVIAWNS	YKLPDDFTGC	YKLPDDFTGC	41.78
		LQSLQTYVTQQLIRAA	LQSLQTYVTQ	LQSLQTYVTQ
		NQNAQALNTLVKQLSS	NQNAQALNTL	NQNAQALNTL	5.56
		PPAYTNSFTRGVYYPD	PPAYTNSFTR	PPAYTNSFTR	49.55
		YQDVNCTEVPVAIHAD	YQDVNCTEVP	YQDVNCTEVP	8.36	Y
		RYSYNDRMECRNAVIR
		PWYIWLGFIAGLIAIV	PWYIWLGFIA	PWYIWLGFIA	23.91	Y
		FVSGNCDVVIGIVNNT	FVSGNCDVVI	FVSGNCDVVI	13.38
		AGAALQIPFAMQMAYR	AGAALQIPFA	AGAALQIPFA
		FVIRGDEVRQIAPGQT	FVIRGDEVRQ	FVIRGDEVRQ	29.72
		DKYFKNHTSPDVDLGD	DKYFKNHTSP	DKYFKNHTSP	59.16
		APAICHDGKAHFPREG	APAICHDGKA	APAICHDGKA	72.61
		DPLSETKCTLKSFTVE	DPLSETKCTL	DPLSETKCTL	36.22	Y
		TDAVRDPQTLEILDIT	TDAVRDPQTL	TDAVRDPQTL	76.03
		GVTQNVLYENQKLIAN	GVTQNVLYEN	GVTQNVLYEN	25.47
		AVEQDKNTQEVFAQVK	AVEQDKNTQE	AVEQDKNTQE
		VVLSFELLHAPATVCG	VVLSFELLHA	VVLSFELLHA	41.5	Y
		VFLVLLPLVSSQCVNL	VFLVLLPLVS	VFLVLLPLVS	0.48	Y
		HTSPDVDLGDISGINA	HTSPDVDLGD	HTSPDVDLGD	67.92	Y	1.4386
		EMIAQYTSALLAGTIT	EMIAQYTSAL	EMIAQYTSAL	100
		VSSQCVNLTTRTQLPP	VSSQCVNLTT	VSSQCVNLTT
		RKSNLKPFERDISTEI	RKSNLKPFER	RKSNLKPFER	38.9	Y
		EPLVDLPIGINITRFQ	EPLVDLPIGI	EPLVDLPIGI	11.89	Y
		PFLMDLEGKQGNFKNL	PFLMDLEGKQ	PFLMDLEGKQ	3.27	Y
		DEDDSEPVLKGVKLHY	DEDDSEPVLK	DEDDSEPVLK	16.48	Y
		SVLNDILSRLDKVEAE	SVLNDILSRL	SVLNDILSRL	8.11
		PVLPFNDGVYFASTEK	PVLPFNDGVY	PVLPFNDGVY	77.98
		TKRFDNPVLPFNDGVY	TKRFDNPVLP	TKRFDNPVLP	33.42
		KQLSSNFGAISSVLND	KQLSSNFGAI	KQLSSNFGAI	30.69	Y
		PTKLNDLCFTNVYADS	PTKLNDLCFT	PTKLNDLCFT	12.85	Y	2.5246
		FRSSVLHSTQDLFLPF	FRSSVLHSTQ	FRSSVLHSTQ	28.44	Y
		CVLGQSKRVDFCGKGY	CVLGQSKRVD	CVLGQSKRVD	67.76	Y
		ATKMSECVLGQSKRVD	ATKMSECVLG	ATKMSECVLG
		ASANLAATKMSECVLG	ASANLAATKM	ASANLAATKM	6.34	Y
		INLVRDLPQGFSALEP	INLVRDLPQG	INLVRDLPQG	9.79
		GSFCTQLNRALTGIAV	GSFCTQLNRA	GSFCTQLNRA	1.53	Y
		KQGNFKNLREFVFKNI	KQGNFKNLRE	KQGNFKNLRE	31.7	Y
		MECRNAVIRSMFVFLV
		LIVNNATNVVIKVCEF	LIVNNATNVV	LIVNNATNVV	4.14
		LIANQFNSAIGKIQDS	LIANQFNSAI	LIANQFNSAI	32.81
		PPIKDFGGFNFSQILP	PPIKDFGGFN	PPIKDFGGFN	39.99
		NEVAKNLNESLIDLQE	NEVAKNLNES	NEVAKNLNES	12.39
