## Supplementary Table 3 for "Peptide-based epitope design on non-structural proteins of SARS-CoV-2"

### Sheet: Sheet1
protein_id	name	Residues in most favoured regions	Residues in additional allowed regions	Residues in generously allowed regions	Residues in disallowed regions	Number of non-glycine and non-proline residues	Number of end-residues	Number of glycine residues	Number of proline residues	Total number of residues	VERIFY 3D
YP_009725297	nsp1	87	8	1	0	96	2	9	6	113	PASS
YP_009725301	nsp5	106	9	1	0	116	2	13	8	139	PASS
YP_009725304	nsp8	87	8	0	1	96	2	9	6	113	PASS
YP_009725305	nsp9	89	5	1	1	96	2	9	6	113	PASS
YP_009742616	nsp9	89	6	0	1	96	2	9	6	113	PASS
YP_009742617	nsp10	105	10	1	0	116	2	13	8	139	PASS
